# Old data and friends improve with age: Advancements with the updated tools of GeneNetwork

**DOI:** 10.1101/2021.05.24.445383

**Authors:** Alisha Chunduri, David G. Ashbrook

**Affiliations:** Department of Biotechnology, Chaitanya Bharathi Institute of Technology, Hyderabad 500075, India; Department of Genetics, Genomics and Informatics, University of Tennessee Health Science Center, Memphis, TN 38163, USA

## Abstract

Understanding gene-by-environment interactions is important across biology, particularly behaviour. Families of isogenic strains are excellently placed, as the same genome can be tested in multiple environments. The BXD’s recent expansion to 140 strains makes them the largest family of murine isogenic genomes, and therefore give great power to detect QTL. Indefinite reproducible genometypes can be leveraged; old data can be reanalysed with emerging tools to produce novel biological insights.

To highlight the importance of reanalyses, we obtained drug- and behavioural-phenotypes from Philip *et al.* 2010, and reanalysed their data with new genotypes from sequencing, and new models (GEMMA and R/qtl2). We discover QTL on chromosomes 3, 5, 9, 11, and 14, not found in the original study.

We narrowed down the candidate genes based on their ability to alter gene expression and/or protein function, using *cis*-eQTL analysis, and variants predicted to be deleterious. Co-expression analysis (‘gene friends’) and human PheWAS were used to further narrow candidates.

Prominent candidate genes include: *Slitrk6* in a Chr 14 QTL for locomotion in the center of an open field, we show to be part of a coexpression network involved in voluntary movement, and association with neuropsychiatric phenotypes in PheWAS; and *Cdk14*, one of only 3 genes in a Chr 5 QTL for handling induced convulsions after ethanol treatment, that is regulated by the anticonvulsant drug valproic acid.

By using families of isogenic strains, we can reuse and reanalyse data to discover novel and highly plausible candidate genes involved in response to the environment.
