## Supplementary table 4 for "Old data and friends improve with age: Advancements with the updated tools of GeneNetwork"

### Sheet: Sheet1
	Minimum QTL region	Maximum QTL region	n genes in maximum QTL region	Summary
Chr1	58.376-61.387	37.671-78.94	478	Locomotion
Chr1	73.537-78.941	68.798-80.329	142	Cocaine and locomotion
Chr1	94.023-96.976	91.214-99.884	141	Vertical activity
Chr2	139.63-155.235	139.63-155.235	450	BXD_11444
Chr3	53.667-54.942	51.723-56.473	60	Vertical activity
Chr4	113.184-113.92	105.245-114.11	125	Locomotion, anxiety, cocaine
Chr4	105.245-107.549	99.583-111.253	162	Locomotion, anxiety, cocaine
Chr5	4.468-5.172	4.468-5.172	3	BXD_11635
Chr5	100.164-100.895	99.801-101.331	33	Cocaine
Chr6		98.008-122.742	257	Locomotion, anxiety, cocaine
Chr7		97.466-104.149	267
Chr7		36.084-36.346		Do not trust - only supported by a single variant
Chr8		77.375-82.94		Do not trust - only supported by a single variant
Chr8		95.15-95.693		Do not trust - only supported by a single variant
Chr9		45.671-48.081	37	BXD_11309
Chr9		71.62-83.081	135	Locomotion, anxiety, cocaine
Chr10	8.656-8.755	4.32-13.688		Morphine response
Chr11		46.361-50.383	83	Cocaine
Chr11		62.923-65.082	17	nociception
Chr12		82.859-96.105	185	BXD_11407
Chr13		42.499-48.647	76	Locomotion
Chr13		74.47-97.428	191	Locomotion, anxiety, cocaine
Chr14		109.994-114.751	4	BXD_12023
Chr15		71.035-77.148	255	Motor coordination, anxiety
Chr16		27.038-30.578		Morphine
