## Supplementary table 5 for "Old data and friends improve with age: Advancements with the updated tools of GeneNetwork"

### Sheet: Sheet1
	Minimum QTL region	Maximum QTL region	Summary	Philip's Study	Phenotype	Relevant QTL in other studies	Relevant Abnormal Behavior Phenotype	PMID
Chr1	58.376-61.387	37.671-78.94	Locomotion	No		Yes	Loss of righting induced by ethanol	8974320
Chr1	58.376-61.387	37.671-78.94	Locomotion	No		Yes	Vertical clinging	10086232
Chr1	73.537-78.941	68.798-80.329	Cocaine and locomotion	No		Yes	Loss of righting induced by ethanol	16803863
Chr1	94.023-96.976	91.214-99.884	Vertical activity	No		Yes	Loss of righting induced by ethanol	16803863
Chr2	139.63-155.235	139.63-155.235	BXD_11444	Yes (Suggestive QTL)	Tail clip latency	Yes	Seizures	17010098
Chr2	139.63-155.235	139.63-155.235	BXD_11444	Yes (Suggestive QTL)		Yes	Loss of righting induced by ethanol 2	15365296
Chr2	139.63-155.235	139.63-155.235	BXD_11444	Yes (Suggestive QTL)		Yes	Stress response	17913702
Chr3	53.667-54.942	51.723-56.473	Vertical activity	No		No
Chr4	113.184-113.92	105.245-114.11	Locomotion, anxiety, cocaine	Yes (Suggestive QTL)		Yes	Increased anxiety-related response	12719372
Chr4	105.245-107.549	99.583-111.253	Locomotion, anxiety, cocaine	Yes (Suggestive QTL)		Yes	Increased anxiety-related response	12719372
Chr5	4.468-5.172	4.468-5.172	BXD_11635	Yes (Suggestive QTL)		No
Chr5	100.164-100.895	99.801-101.331	Cocaine	Yes (Suggestive QTL)		Yes	Elevated maze behavior	11420611
Chr6		98.008-122.742	Locomotion, anxiety, cocaine	Yes (Suggestive QTL)		Yes	Increased anxiety-related response	15371360
Chr7		98.008-122.743	Locomotion, anxiety, cocaine	Yes (Suggestive QTL)		Yes	Hyperactivity elicited by ethanol administration	12931787
Chr7		97.466-104.149		No		No
Chr7		36.084-36.346	Do not trust - only supported by a single variant	No		Yes	Hyperactivity and Audiogenic seizures	1638084
Chr8		77.375-82.94	Do not trust - only supported by a single variant	Yes (Suggestive QTL)		No
Chr8		95.15-95.693	Do not trust - only supported by a single variant	Yes (Suggestive QTL)		No
Chr9		45.671-48.081	BXD_11309	Yes	Morphine activity/response	Yes	Alcohol preference	9726281
Chr9		71.62-83.081	Locomotion, anxiety, cocaine	Yes		Yes	Epilepsy/Seizures	18621028
Chr10	8.656-8.755	4.32-13.688	Morphine response	Yes	Morphine withdrawal measures such as jumps, defecation and urination.	Yes	Geotaxia, abnormal reflex	10086232
Chr11	8.656-8.756	4.32-13.689	Morphine response	Yes		Yes	Morphine preference	18288093
Chr11		46.361-50.383	Cocaine	Yes (Suggestive QTL)		No
Chr11		62.923-65.082	nociception	Yes (Suggestive QTL)		No
Chr12		82.859-96.105	BXD_11407	No		No
Chr13		42.499-48.647	Locomotion	Yes	Locomotor (Injection stress-induced activation) and response to sensitivity	No
Chr13		74.47-97.428	Locomotion, anxiety, cocaine	Yes		No
Chr14		109.994-114.751	BXD_12023	No		No
Chr15		71.035-77.148	Motor coordination, anxiety	No		Yes	Abnormal fear/anxiety-related behavior	10556431
Chr16		27.038-30.578	Morphine	No		Yes	Abnormal fear/anxiety-related behavior	11105392
Chr16		27.038-30.578	Morphine	No		Yes	Nicotine induced locomotor activity	10556431
