## Supplementary table 6 for "Old data and friends improve with age: Advancements with the updated tools of GeneNetwork"

### Sheet: Sheet1
Chr	QTL region	Name of Gene	Presence of cis-eQTL	Location of cis-eQTL	Max LRS	Max LRS Location	Brain region with highest correlation	Probe	Database
Chr3	51.723-56.473	Maml3	No	-	-	-	-
Chr3	51.723-56.473	3110080O07Rik	No	-	-	-	-
Chr3	51.723-56.473	LOC552911	No	-	-	-	-
Chr3	51.723-56.473	C130089K02Rik	No	-	-	-	-
Chr3	51.723-56.473	5430420F09Rik	No	-	-	-	-
Chr3	51.723-56.473	LOC433587	No	-	-	-	-
Chr3	51.723-56.473	AK145396	No	-	-	-	-
Chr3	51.723-56.473	AK144834	No	-	-	-	-
Chr3	51.723-56.473	Foxo1	No	-	-	-	-
Chr3	51.723-56.473	AK040671	No	-	-	-	-
Chr3	51.723-56.473	A530017F20	No	-	-	-	-
Chr3	51.723-56.473	Gm2447	No	-	-	-	-
Chr3	51.723-56.473	LOC622124	No	-	-	-	-
Chr3	51.723-56.473	Gm20750	No	-	-	-	-
Chr3	51.723-56.473	Cog6	No	-	-	-	-
Chr3	51.723-56.473	Lhfp	No	-	-	-	-
Chr3	51.723-56.473	C130075A20Rik	No	-	-	-	-
Chr3	51.723-56.473	Nhlrc3	No	-	-	-	-
Chr3	51.723-56.473	2810046L04Rik	No	-	-	-	-
Chr3	51.723-56.473	Proser1	No	-	-	-	-
Chr3	51.723-56.473	Stoml3	No	-	-	-	-
Chr3	51.723-56.473	6430500D05Rik	No	-	-	-	-
Chr3	51.723-56.473	Frem2	Yes	53.5148	21.6	53.0533	Striatum mRNA (only tissue)	5508660	HQF Striatum Affy Mouse Exon 1.0ST Exon Level (Dec09) RMA
Chr3	51.723-56.473	AK132634	No	-	-	-	-
Chr3	51.723-56.473	C820005J03Rik	No	-	-	-	-
Chr3	51.723-56.473	AK050510	No	-	-	-	-
Chr3	51.723-56.473	Ufm1	No	-	-	-	-
Chr3	51.723-56.473	AK081086	No	-	-	-	-
Chr3	51.723-56.473	Trpc4	Yes	54.2662	35.2	53.2697	Hippocampus mRNA	4730008	UMUTAffy Hippocampus Exon (Feb09) RMA
Chr3	51.723-56.473	Postn	No	-	-	-	-
Chr3	51.723-56.473	A630052E07Rik	No	-	-	-	-
Chr3	51.723-56.473	B020017C02Rik	No	-	-	-	-
Chr3	51.723-56.473	Supt20	No	-	-	-	-
Chr3	51.723-56.473	D3Ertd300e	No	-	-	-	-
Chr3	51.723-56.473	AK188793	No	-	-	-	-
Chr3	51.723-56.473	Supt20	No	-	-	-	-
Chr3	51.723-56.473	Exosc8	No	-	-	-	-
Chr3	51.723-56.473	Alg5	No	-	-	-	-
Chr3	51.723-56.473	Smad9	No	-	-	-	-
Chr3	51.723-56.473	AK156215	No	-	-	-	-
Chr3	51.723-56.473	Rfxap	No	-	-	-	-
Chr3	51.723-56.473	Sertm1	No	-	-	-	-
Chr3	51.723-56.473	6030405A18Rik	No	-	-	-	-
Chr3	51.723-56.473	Ccna1	Yes	55.0473	123.6	55.0275	Midbrain mRNA	A_51_P114817	VU BXD Midbrain Agilent SurePrint G3 Mouse GE (May12) Quantile
Chr3	51.723-56.473	4931419H13Rik	No	-	-	-	-
Chr3	51.723-56.473	Spg20	No	-	-	-	-
Chr3	51.723-56.473	Ccdc169	No	-	-	-	-
Chr3	51.723-56.473	A730037C10Rik	No	-	-	-	-
Chr3	51.723-56.473	Sohlh2	No	-	-	-	-
Chr3	51.723-56.473	9430012M22Rik	Yes	55.2916	69.4	55.0275	Neocortex mRNA	ILM102760131	HQF BXD Neocortex ILM6v1.1 (Dec10) RankInv
Chr3	51.723-56.473	AK138141	No	-	-	-	-
Chr3	51.723-56.473	Dclk1	Yes	55.522	99.7	55.4918	Midbrain mRNA	A_55_P1970244	VU BXD Midbrain Agilent SurePrint G3 Mouse GE (May12) Quantile
Chr3	51.723-56.473	Nbea	Yes	56.0092	101.2	55.0275	Pituitary Gland mRNA	10498248	INIA Pituitary Affy MoGene 1.0ST (Jun12) RMA Exon Level
Chr3	51.723-56.473	D430004P15Rik	No	-	-	-	-
Chr3	51.723-56.473	AK047075	No	-	-	-	-
Chr3	51.723-56.473	Mab21l1	No	-	-	-	-
Chr3	51.723-56.473	6720451E02Rik	No	-	-	-	-
Chr3	51.723-56.473	4933417G07Rik	No	-	-	-	-
Chr3	51.723-56.473	B230206L23Rik	No	-	-	-	-
Chr3	51.723-56.473	D930017F01	No	-	-	-	-
Chr5	4.468-5.172	Fzd1	Yes	4.75384	28.4	5.40189	Brain mRNA	NM_021457	UTHSC Mouse BXD Whole Brain RNA Sequence (Nov12) RPKM Untrimmed
Chr5	4.468-5.172	Cdk14	Yes	4.80339	70.5	4.4682	Pituitary gland mRNA	10527940	INIA Pituitary Affy MoGene 1.0ST (Jun12) RMA
Chr5	4.468-5.172	Pftk1	No	-	-	-	-
Chr5	99.801-101.331	4930535B17Rik	No	-	-	-	-
Chr5	99.801-101.331	Hnrnpd	No	-	-	-	-
Chr5	99.801-101.331	Hnrpd	No	-	-	-	-
Chr5	99.801-101.331	4930524J08Rik	No	-	-	-	-
Chr5	99.801-101.331	Hnrpdl	No	-	-	-	-
Chr5	99.801-101.331	Hnrnpdl	No	-	-	-	-
Chr5	99.801-101.331	Enoph1	Yes	100.062	35.6	99.2995	Pituitary gland mRNA	10523523	INIA Pituitary Affy MoGene 1.0ST (Jun12) RMA Exon Level
Chr5	99.801-101.331	BC062109	Yes	100.084	44.2	100.049	Cerebellum mRNA	1439975_at	GenEx BXD Sal Cerebellum Affy M430 2.0 (Feb13) RMA Both Sexes
Chr5	99.801-101.331	Tmem150c	Yes	100.084	62.7	99.2995	Hypothalamus mRNA	10531655	INIA Hypothalamus Exon Affy MoGene 1.0 ST (Nov10)
Chr5	99.801-101.331	583040M04Rik	No	-	-	-	-
Chr5	99.801-101.331	Tmem150cos	No	-	-	-	-
Chr5	99.801-101.331	2310034O05Rik	No	-	-	-	-
Chr5	99.801-101.331	LOC545785	No	-	-	-	-
Chr5	99.801-101.331	Sec31a	Yes	100.377	27.7	100.164	Hippocampus mRNA	5612836	UMUTAffy Hippocampus Exon (Feb09) RMA
Chr5	99.801-101.331	5430416N02Rik	No	-	-	-	-
Chr5	99.801-101.331	Lin54	No	-	-	-	-
Chr5	99.801-101.331	Cops4	Yes	100.544	28	97.8105	Hippocampus mRNA	10523538	UTHSC BXD Aged Hippocampus Affy Mouse Gene 1.0 ST (Sep12) RMA Exon Level
Chr5	99.801-101.331	Plac8	Yes	100.554	26.2	100.049	Midbrain mRNA	A_55_P1962305	VU BXD Midbrain Agilent SurePrint G3 Mouse GE (May12) Quantile
Chr5	99.801-101.331	AK209947	No	-	-	-	-
Chr5	99.801-101.331	Coq2	Yes	100.655	124	100.049	Cerebellum mRNA	1452791_at	GenEx BXD Sal Cerebellum Affy M430 2.0 (Feb13) RMA Both Sexes
Chr5	99.801-101.331	Hpse	No	-	-	-	-
Chr5	99.801-101.331	AK214072	No	-	-	-	-
Chr5	99.801-101.331	Hel308	No	-	-	-	-
Chr5	99.801-101.331	Helq	No	-	-	-	-
Chr5	99.801-101.331	Mrps18c	No	-	-	-	-
Chr5	99.801-101.331	Ccdc98	No	-	-	-	-
Chr5	99.801-101.331	Fam175a	Yes	100.805	69.1	100.164	Midbrain mRNA	A_55_P2107957	VU BXD Midbrain Agilent SurePrint G3 Mouse GE (May12) Quantile
Chr5	99.801-101.331	AK083211	No	-	-	-	-
Chr5	99.801-101.331	4930458D05Rik	Yes	100.841	51.1	100.049	Prefrontal cortex mRNA	ENSMUSG00000087611	DOD BXD PFC GWI CTL RNA-Seq (Oct19) TPM Log2
Chr5	99.801-101.331	AK133807	No	-	-	-	-
Chr5	99.801-101.331	Agpat9	Yes	100.893	71.9	100.164	Pituitary gland mRNA	10523561	INIA Pituitary Affy MoGene 1.0ST (Jun12) RMA Exon Level
Chr5	99.801-101.331	AK076906	No	-	-	-	-
Chr5	99.801-101.331	4930447E19Rik	No	-	-	-	-
Chr9	45.671-48.081	Dscaml1	No	-	-	-	-
Chr9	45.671-48.081	Cep164	No	-	-	-	-
Chr9	45.671-48.081	2610028D06Rik	No	-	-	-	-
Chr9	45.671-48.081	Bace1	No	-	-	-	-
Chr9	45.671-48.081	AK077428	No	-	-	-	-
Chr9	45.671-48.081	Rnf214	No	-	-	-	-
Chr9	45.671-48.081	Pcsk7	No	-	-	-	-
Chr9	45.671-48.081	AK196096	No	-	-	-	-
Chr9	45.671-48.081	Tagln	No	-	-	-	-
Chr9	45.671-48.081	Sidt2	No	-	-	-	-
Chr9	45.671-48.081	Mir7087	No	-	-	-	-
Chr9	45.671-48.081	Pafah1b2	No	-	-	-	-
Chr9	45.671-48.081	AK011326	No	-	-	-	-
Chr9	45.671-48.081	2610005M20Rik	No	-	-	-	-
Chr9	45.671-48.081	BC033915	Yes	46.2023	29.2	46.8579	Hippocampus mRNA	1460439_at	GenEx BXD EtOH Cerebellum Affy M430 2.0 (Feb13) RMA Both Sexes
Chr9	45.671-48.081	Sik3	Yes	46.2228	206.2	45.6943	Hippocampus mRNA	10585003	UTHSC BXD Aged Hippocampus Affy Mouse Gene 1.0 ST (Sep12) RMA Exon Level
Chr9	45.671-48.081	AK159934	No	-	-	-	-
Chr9	45.671-48.081	130004C03	No	-	-	-	-
Chr9	45.671-48.081	AK136501	No	-	-	-	-
Chr9	45.671-48.081	Apoa1	No	-	-	-	-
Chr9	45.671-48.081	Apoc3	No	-	-	-	-
Chr9	45.671-48.081	Apoa4	No	-	-	-	-
Chr9	45.671-48.081	Gm10680	No	-	-	-	-
Chr9	45.671-48.081	Apoa5	No	-	-	-	-
Chr9	45.671-48.081	Zfp259	No	-	-	-	-
Chr9	45.671-48.081	Zpr1	No	-	-	-	-
Chr9	45.671-48.081	Bud13	No	-	-	-	-
Chr9	45.671-48.081	4931429L15Rik	No	-	-	-	-
Chr9	45.671-48.081	4930448E22Rik	No	-	-	-	-
Chr9	45.671-48.081	AK015416	No	-	-	-	-
Chr9	45.671-48.081	D930036J05	No	-	-	-	-
Chr9	45.671-48.081	Gm4791	No	-	-	-	-
Chr9	45.671-48.081	JC334340	No	-	-	-	-
Chr9	45.671-48.081	Cadm1	Yes	47.5509	134.4	47.6252	Hippocampus mRNA	4834338	UMUTAffy Hippocampus Exon (Feb09) RMA
Chr9	45.671-48.081	Gm10677	No	-	-	-	-
Chr9	45.671-48.081	A730065G17Rik	Yes	48.0495	27.4	47.8572	Prefrontal cortex mRNA	ENSMUSG00000111117	DOD BXD PFC GWI CTL RNA-Seq ComB (Dec19) TPM Log2
Chr11	62.923-65.082	Cdrt4	No	-	-	-	-
Chr11	62.923-65.082	4930452L02Rik	Yes	62.9905	25.4	62.3459	Prefrontal cortex mRNA	ENSMUSG00000087604	DOD BXD PFC GWI CD RNA-Seq ComB (Dec19) TPM Log2
Chr11	62.923-65.082	Cdrt4os1	Yes	62.9905	25.4	62.3459	Prefrontal cortex mRNA	ENSMUSG00000087604	DOD BXD PFC GWI CD RNA-Seq ComB (Dec19) TPM Log2
Chr11	62.923-65.082	Tekt3	No	-	-	-	-
Chr11	62.923-65.082	Pmp22	No	-	-	-	-
Chr11	62.923-65.082	B430319H21Rik	No	-	-	-	-
Chr11	62.923-65.082	B130011K05Rik	No	-	-	-	-
Chr11	62.923-65.082	Hs3st3b1	No	-	-	-	-
Chr11	62.923-65.082	Cox10	No	-	-	-	-
Chr11	62.923-65.082	9630013K17Rik	No	-	-	-	-
Chr11	62.923-65.082	2810001G20Rik	No	-	-	-	-
Chr11	62.923-65.082	F930015N05Rik	No	-	-	-	-
Chr11	62.923-65.082	Hs3st3a1	No	-	-	-	-
Chr11	62.923-65.082	LOC626959	No	-	-	-	-
Chr11	62.923-65.082	Elac2	Yes	64.9881	171.4	65.7568	Amygdala mRNA	10376970	INIA Amygdala Exon Affy MoGene 1.0 ST (Nov10) RMA
Chr11	62.923-65.082	AU040829	Yes	65.0055	58.2	65.7568	Striatum mRNA	4517753	HQF Striatum Affy Mouse Exon 1.0ST Exon Level (Dec09) RMA
Chr11	62.923-65.082	Arhgap44	Yes	65.0055	58.2	65.7568	Striatum mRNA	4517753	HQF Striatum Affy Mouse Exon 1.0ST Exon Level (Dec09) RMA
Chr14	109.994-114.751	Slitrk6	Yes	109.232	47.4	109.589	Striatum mRNA	ILM7320739	HQF BXD Striatum ILM6.1 (Nov07) RankInv
Chr14	109.994-114.751	EG223186	No	-	-	-	-
Chr14	109.994-114.751	Slitrk5	No	-	-	-	-
Chr14	109.994-114.751	AB352403	No	-	-	-	-
