## Supplementary table 7 for "Old data and friends improve with age: Advancements with the updated tools of GeneNetwork"

### Sheet: Sheet2
Chr	QTL region	Name of Gene	Presence of cis-eQTL	Enriched Gene Set	Enrichment Results	FDR	P value	Enrichment Ratio
Chr3	51.723-56.473	9430012M22Rik	Yes	MP:0002206	Abnormal CNS synaptic transmission	1.1308e-09	3.2385e-13	1.9732
				MP:0003635	Abnormal synaptic transmission	9.6917e-12	1.1102e-15	1.9073
				MP:0002083	Premature death	1.1691e-08	5.0004e-12	1.6956
				GO:0048666	Neuron development	2.0579e-09	7.0721e-13	1.6491
				GO:0031175	Neuron projection development	4.3201e-08	2.4744e-11	1.6429
				MP:0001392	Abnormal locomotor behavior	1.1308e-09	2.7101e-13	1.6047
				MP:0003491	Abnormal voluntary movement	6.487e-10	1.1147e-13	1.5909
				MP:0003633	Abnormal nervous system physiology	9.6917e-12	6.6613e-16	1.5797
				GO:0030182	Neuron differentiation	1.1691e-08	5.357e-12	1.5529
				GO:0048699	Generation of neurons	4.3201e-08	2.4597e-11	1.5022
Chr3	51.723-56.473	Ccna1	Yes	GO:0032278	Positive regulation of gonadotropin secretion	0.45546	0.00024596	10.188
				R-MMU-425381	Bicarbonate transporters	0.05577	1.2958e-05	9.1694
				GO:0032276	Regulation of gonadotropin secretion	0.42318	0.00014749	6.5495
				WP163	Cytoplasmic Ribosomal Proteins	5.2947e-05	3.0757e-09	5.1902
				mmu03010	Ribosome	0.0013846	1.6086e-07	3.4125
				MP:0002098	Abnormal vibrissa morphology	0.45546	0.00028701	2.6578
				R-MMU-382551	Transport of small molecules	0.025001	4.3568e-06	1.7137
				GO:0090087	Regulation of peptide transport	0.42318	0.00013084	1.5692
				GO:0042886	Amide transport	0.43736	0.00017784	1.3345
				GO:0015833	Peptide transport	0.45546	0.00026887	1.3268
Chr3	51.723-56.473	Dclk1	Yes	mmu03010	Ribosome	0.00039009	1.5247e-07	2.9943
				mmu04740	Olfactory transduction	0.00022704	1.3189e-08	1.5819
				GO:0050907	Detection of chemical stimulus involved in sensory perception	0.00038764	1.1259e-07	1.5398
				GO:0007606	Sensory perception of chemical stimulus	0.00026548	3.7693e-08	1.5378
				GO:0009593	Detection of chemical stimulus	0.00039009	1.7177e-07	1.5237
				R-MMU-388396	GPCR downstream signalling	0.00038764	9.6555e-08	1.5131
				R-MMU-372790	Signaling by GPCR	0.00039009	1.8128e-07	1.4958
				GO:0051606	Detection of stimulus	0.00049004	2.8466e-07	1.4828
				GO:0007186	G protein-coupled receptor signaling pathway	0.00039833	2.0824e-07	1.3634
Chr3	51.723-56.473	Frem2	Yes	GO:0007409	Axonogenesis	0	0	2.3307
				GO:0000904	Cell morphogenesis involved in differentiation	0	0	2.1574
				GO:0000902	Cell morphogenesis	0	0	2.0084
				GO:0010975	Regulation of neuron projection development	0	0	2.0064
				GO:0007420	Brain development	0	0	1.866
				GO:0007417	Central nervous system development	0	0	1.8592
				GO:0060322	Head development	0	0	1.85
				GO:0030030	Cell projection organization	0	0	1.7821
				GO:0022008	Neurogenesis	0	0	1.7762
				GO:0071495	Cellular response to endogenous stimulus	0	0	1.5981
Chr3	51.723-56.473	Nbea	Yes	GO:0000904	Cell morphogenesis involved in differentiation	0	0	1.5798
				GO:0032989	Cellular component morphogenesis	0	0	1.5268
				GO:0000902	Cell morphogenesis	0	0	1.5191
				GO:0031175	Neuron projection development	0	0	1.5023
				GO:0048666	Neuron development	0	0	1.48
				GO:0030182	Neuron differentiation	0	0	1.462
				GO:0030030	Cell projection organization	0	0	1.4327
				GO:0120036	Plasma membrane bounded cell projection organization	0	0	1.4324
				GO:0048699	Generation of neurons	0	0	1.4277
				GO:0022008	Neurogenesis	0	0	1.4072
Chr3	51.723-56.473	Trpc4	Yes	GO:0007409	Axonogenesis	0	0	2.4463
				GO:0000904	Cell morphogenesis involved in differentiation	0	0	2.2359
				GO:0010975	Regulation of neuron projection development	0	0	2.1877
				GO:0000902	Cell morphogenesis	0	0	2.1085
				GO:0030182	Neuron differentiation	0	0	1.921
				GO:0022008	Neurogenesis	0	0	1.8774
				GO:0030030	Cell projection organization	0	0	1.8333
				GO:0007417	Central nervous system development	0	0	1.7512
				GO:0022603	Regulation of anatomical structure morphogenesis	0	0	1.707
Chr5	4.468-5.172	Fzd1	Yes	WP310	mRNA processing	0	0	2.3281
				GO:0016071	mRNA metabolic process	1.4683e-10	6.728e-14	1.9988
				GO:0006396	RNA processing	1.5507e-11	2.6645e-15	1.9043
				GO:0046907	Intracellular transport	1.5507e-11	2.2204e-15	1.6336
				MP:0002152	Abnormal brain morphology	5.7375e-11	1.6431e-14	1.621
				GO:0065003	Protein-containing complex assembly	1.3347e-10	5.3513e-14	1.5556
				R-MMU-392499	Metabolism of proteins	1.6805e-10	8.6819e-14	1.5555
				MP:0003633	Abnormal nervous system physiology	1.6805e-10	9.6256e-14	1.5403
				GO:0043933	Protein-containing complex subunit organization	3.6828e-11	8.4377e-15	1.5348
				MP:0005451	Abnormal body composition	1.3347e-10	5.3069e-14	1.4968
Chr5	4.468-5.172	Cdk14	Yes	R-MMU-1640170	Cell Cycle	0.002105	1.2057e-06	1.9751
				MP:0001846	Increased inflammatory response	0.00039956	1.3731e-07	1.8489
				MP:0001845	Abnormal inflammatory response	0.00026487	3.6448e-08	1.7966
				GO:0031175	Neuron projection development	0.00026487	7.5855e-08	1.7957
				GO:0048666	Neuron development	0.00026487	4.9227e-08	1.753
				GO:0022402	cell cycle process	0.002105	1.1062e-06	1.6929
				GO:0030182	Neuron differentiation	0.00026487	2.7044e-08	1.6829
				GO:0033554	Cellular response to stress	0.00026487	7.093e-08	1.5868
				GO:0048699	Generation of neurons	0.00095977	3.8481e-07	1.58
				GO:0022008	Neurogenesis	0.0018964	8.6896e-07	1.5381
Chr5	99.801-101.331	Enoph1	Yes	GO:0000902	Cell morphogenesis	0	0	1.5071
				GO:0031175	Neuron projection development	0	0	1.5067
				GO:0032989	Cellular component morphogenesis	0	0	1.4873
				GO:0040007	Growth	0	0	1.4733
				GO:0022603	Regulation of anatomical structure morphogenesis	0	0	1.4732
				GO:0030182	Neuron differentiation	0	0	1.4527
				GO:0030030	Cell projection organization	0	0	1.4495
				GO:0022008	Neurogenesis	0	0	1.4397
				GO:0045595	Regulation of cell differentiation	0	0	1.3936
				GO:0009719	Response to endogenous stimulus	0	0	1.3872
Chr5	99.801-101.331	BC062109	Yes	WP295	Electron Transport Chain	5.1666e-07	2.0898e-10	3.8427
				mmu05012	Parkinson disease	8.5524e-07	3.9985e-10	3.19
				GO:0015672	Monovalent inorganic cation transport	1.2869e-07	3.718e-11	2.1396
				MP:0002882	Abnormal neuron morphology	2.2795e-08	3.9515e-12	1.6884
				GO:0006812	Cation transport	2.0438e-06	1.2369e-09	1.6433
				MP:0003633	Abnormal nervous system physiology	7.5817e-09	4.3809e-13	1.5949
				MP:0001544	Abnormal cardiovascular system physiology	4.2581e-07	1.4763e-10	1.5792
				MP:0002152	Abnormal brain morphology	8.5524e-07	4.4477e-10	1.5603
				MP:0010832	Lethality during fetal growth through weaning	1.2504e-07	2.89e-11	1.5185
				MP:0001265	Decreased body size	2.2795e-08	3.6158e-12	1.5114
Chr5	99.801-101.331	Tmem150c	Yes	GO:0010769	Regulation of cell morphogenesis involved in differentiation	0	0	1.9837
				GO:0010975	Regulation of neuron projection development	0	0	1.9184
				GO:0000904	Cell morphogenesis involved in differentiation	0	0	1.8786
				GO:0022604	Regulation of cell morphogenesis	0	0	1.8296
				GO:0000902	Cell morphogenesis	0	0	1.8247
				GO:0007420	Brain development	0	0	1.6276
				GO:0060322	Head development	0	0	1.6162
				GO:0022008	Neurogenesis	0	0	1.6153
				GO:0007417	Central nervous system development	0	0	1.5534
				GO:0022603	Regulation of anatomical structure morphogenesis	0	0	1.5083
Chr5	99.801-101.331	Sec31a	Yes	GO:0000904	Cell morphogenesis involved in differentiation	0	0	1.9085
				GO:0032990	Cell part morphogenesis	0	0	1.8949
				GO:0000902	Cell morphogenesis	0	0	1.8752
				GO:0032989	Cellular component morphogenesis	0	0	1.8578
				GO:0060322	Head development	0	0	1.8217
				GO:0031175	Neuron projection development	0	0	1.8036
				GO:0030182	Neuron differentiation	0	0	1.6717
				GO:0030030	Cell projection organization	0	0	1.6704
				GO:0022008	Neurogenesis	0	0	1.6391
				GO:0045595	Regulation of cell differentiation	0	0	1.5841
Chr5	99.801-101.331	Cops4	Yes	GO:0000904	Cell morphogenesis involved in differentiation	0	0	1.6295
				GO:0000902	Cell morphogenesis	0	0	1.5501
				GO:0031175	Neuron projection development	0	0	1.5365
				GO:0032989	Cellular component morphogenesis	0	0	1.5327
				GO:0048666	Neuron development	0	0	1.5087
				GO:1901566	Organonitrogen compound biosynthetic process	0	0	1.4875
				GO:0030030	Cell projection organization	0	0	1.4535
				GO:0030182	Neuron differentiation	0	0	1.4292
				GO:0022008	Neurogenesis	0	0	1.4045
				GO:0048699	Generation of neurons	0	0	1.3944
Chr5	99.801-101.331	Plac8	Yes	GO:0051707	Response to other organism	0	0	2.882
				GO:0043207	Response to external biotic stimulus	0	0	2.8722
				GO:0009607	Response to biotic stimulus	0	0	2.7811
				GO:0009617	Response to bacterium	0	0	2.7287
				GO:0034097	Response to cytokine	0	0	2.6297
				GO:0001775	Cell activation	0	0	2.5279
				GO:0001816	Cytokine production	0	0	2.4359
				GO:0030097	Hemopoiesis	0	0	2.3201
				GO:0048534	Hematopoietic or lymphoid organ development	0	0	2.2664
				GO:0002520	Immune system development	0	0	2.2565
Chr5	99.801-101.331	Coq2	Yes	WP295	Electron Transport Chain	0	0	4.7045
				mmu00190	Oxidative phosphorylation	0	0	4.0571
				mmu04714	Thermogenesis	0	0	3.2886
				MP:0011100	Preweaning lethality, complete penetrance	0	0	2.069
				MP:0001544	Abnormal cardiovascular system physiology	0	0	1.8091
				MP:0005369	Muscle phenotype	0	0	1.7987
				mmu01100	Metabolic pathways	2.1537e-13	1.1102e-16	1.7758
				MP:0010832	Lethality during fetal growth through weaning	0	0	1.708
				GO:0051649	Establishment of localization in cell	0	0	1.7023
				MP:0002127	Abnormal cardiovascular system morphology	0	0	1.6683
Chr5	99.801-101.331	Fam175a	Yes	GO:0034097	Response to cytokine	0	0	2.1026
				MP:0003945	Abnormal lymphocyte physiology	0	0	2.0561
				MP:0000218	Increased leukocyte cell number	0	0	2.0409
				MP:0002723	Abnormal immune serum protein physiology	3.3501e-10	1.2834e-13	2.0164
				GO:0006955	Immune response	1.1467e-11	1.3323e-15	1.9368
				MP:0002442	Abnormal leukocyte physiology	1.6883e-10	2.9421e-14	1.908
				MP:0001819	Abnormal immune cell physiology	2.2476e-10	6.5281e-14	1.884
				MP:0002421	Abnormal cell-mediated immunity	3.3501e-10	1.3622e-13	1.8665
				MP:0012382	Abnormal blood cell physiology	3.7503e-10	1.7508e-13	1.8325
				MP:0001790	Abnormal immune system physiology	7.645e-12	4.4409e-16	1.7153
Chr5	99.801-101.331	4930458D05Rik	Yes	GO:0052696	Flavonoid glucuronidation	8.5551e-08	5.3901e-11	19.15
				mmu00830	Retinol metabolism	2.3803e-10	6.8168e-14	5.682
				R-MMU-156580	Phase II - Conjugation of compounds	6.6025e-09	3.0254e-12	4.9244
				R-MMU-211859	Biological oxidations	3.8767e-12	2.2204e-16	3.8148
				GO:0019752	Small molecule metabolic process	3.1013e-11	3.5527e-15	2.2581
				GO:0043436	Oxoacid metabolic process	1.415e-10	3.2419e-14	2.1738
				GO:0006082	Organic acid metabolic process	8.7871e-11	1.5099e-14	2.1702
				mmu01100	Metabolic pathways	1.4216e-09	5.6999e-13	1.8853
				GO:0044281	Small molecule metabolic process	3.3113e-10	1.138e-13	1.7871
				R-MMU-1430728	Metabolism	1.3691e-08	7.0575e-12	1.7034
Chr5	99.801-101.331	Agpat9	Yes	GO:0007155	Cell adhesion	0	0	1.4671
				GO:0072359	Circulatory system development	0	0	1.4655
				GO:0022610	Biological adhesion	0	0	1.4643
				GO:0016192	Vesicle-mediated transport	0	0	1.4496
				GO:0034613	Cellular protein localization	0	0	1.4086
				GO:0055085	Transmembrane transport	0	0	1.3988
				GO:0051649	Establishment of localization in cell	0	0	1.3828
				GO:0006928	Movement of cell or subcellular components	0	0	1.3761
				GO:0009888	Tissue development	0	0	1.371
				GO:0006468	Protein phosphorylation	0	0	1.3547
Chr9	45.671-48.081	BC033915	Yes	WP163	Cytoplasmic Ribosomal Proteins	0	0	4.6039
				mmu03010	Ribosome	7.6854e-13	2.2204e-16	3.1848
				MP:0002082	Postnatal lethality	7.6854e-13	2.2204e-16	1.7188
				MP:0002882	Abnormal neuron morphology	1.0979e-12	4.4409e-16	1.6276
				MP:0005369	Muscle phenotype	2.0655e-11	9.5479e-15	1.5819
				MP:0010832	Lethality during fetal growth through weaning	0	0	1.5626
				MP:0001265	Decreased body size	0	0	1.5571
				MP:0002152	Abnormal brain morphology	2.4593e-11	1.4211e-14	1.5413
				MP:0003633	Abnormal nervous system physiology	9.6068e-13	3.3307e-16	1.5215
				MP:0002066	Abnormal motor capabilities/coordination/movement	2.3483e-11	1.2212e-14	1.4376
Chr9	45.671-48.081	Sik3	Yes	GO:0010975	Regulation of neuron projection development	0	0	1.7567
				GO:0031344	Regulation of cell projection organization	0	0	1.6918
				GO:0032990	Cell part morphogenesis	0	0	1.653
				GO:0000904	Cell morphogenesis involved in differentiation	0	0	1.64
				GO:0000902	Cell morphogenesis	0	0	1.6043
				GO:0031175	Neuron projection development	0	0	1.5994
				GO:0032989	Cellular component morphogenesis	0	0	1.5391
				GO:0030030	Cell projection organization	0	0	1.5311
				GO:0030182	Neuron differentiation	0	0	1.5128
				GO:0022008	Neurogenesis	0	0	1.4876
Chr9	45.671-48.081	Cadm1	Yes	GO:0007409	Axonogenesis	0	0	2.1936
				GO:0000904	Cell morphogenesis involved in differentiation	0	0	2.1197
				GO:0022604	Regulation of cell morphogenesis	0	0	2.099
				GO:0032990	Cell part morphogenesis	0	0	2.0825
				GO:0000902	Cell morphogenesis	0	0	1.9962
				GO:0032989	Cellular component morphogenesis	0	0	1.9397
				GO:0031175	Neuron projection development	0	0	1.883
				GO:0030182	Neuron differentiation	0	0	1.7398
				GO:0030030	Cell projection organization	0	0	1.6977
				GO:0022008	Neurogenesis	0	0	1.6742
Chr9	45.671-48.081	A730065G17Rik	Yes	GO:0048667	Cell morphogenesis involved in neurogenesis	0	0	1.8147
				GO:0032990	Cell part morphogenesis	0	0	1.8015
				GO:0031175	Neuron projection development	0	0	1.7279
				GO:0048666	Neuron development	0	0	1.6902
				GO:0000902	Cell morphogenesis	0	0	1.6474
				GO:0032989	Cellular component morphogenesis	0	0	1.616
				GO:0030182	Neuron differentiation	0	0	1.6007
				GO:0048699	Generation of neurons	0	0	1.565
				GO:0030030	Cell projection organization	0	0	1.5523
				GO:0022008	Neurogenesis	0	0	1.5514
Chr11	62.923-65.082	4930452L02Rik	Yes	GO:0000904	Cell morphogenesis involved in differentiation	0	0	1.6034
				GO:0000902	Cell morphogenesis	0	0	1.595
				GO:0030030	Cell projection organization	0	0	1.5653
				GO:0120036	Plasma membrane bounded cell projection organization	0	0	1.5632
				GO:0032989	Cellular component morphogenesis	0	0	1.5345
				GO:0031175	Neuron projection development	0	0	1.534
				GO:0048666	Neuron development	0	0	1.5024
				GO:0030182	Neuron differentiation	0	0	1.4374
				GO:0048699	Generation of neurons	0	0	1.4325
				GO:0022008	Neurogenesis	0	0	1.4006
Chr11	62.923-65.082	Cdrt4os1	Yes	GO:0000904	Cell morphogenesis involved in differentiation	0	0	1.6034
				GO:0000902	Cell morphogenesis	0	0	1.595
				GO:0030030	Cell projection organization	0	0	1.5653
				GO:0120036	Plasma membrane bounded cell projection organization	0	0	1.5632
				GO:0032989	Cellular component morphogenesis	0	0	1.5345
				GO:0031175	Neuron projection development	0	0	1.534
				GO:0048666	Neuron development	0	0	1.5024
				GO:0030182	Neuron differentiation	0	0	1.4374
				GO:0048699	Generation of neurons	0	0	1.4325
				GO:0022008	Neurogenesis	0	0	1.4006
Chr11	62.923-65.082	Elac2	Yes	R-MMU-1474244	Extracellular matrix organization	0	0	2.195
				MP:0002060	Abnormal skin morphology	0	0	1.6497
				MP:0000462	Abnormal digestive system morphology	0	0	1.6026
				MP:0000358	Abnormal cell morphology	0	0	1.5786
				MP:0001614	Abnormal blood vessel morphology	0	0	1.557
				MP:0001845	Abnormal inflammatory response	0	0	1.5349
				MP:0001544	Abnormal cardiovascular system physiology	0	0	1.526
				MP:0000313	Abnormal cell death	0	0	1.5231
				MP:0001259	Abnormal body weight	0	0	1.4212
				GO:0009888	Tissue development	0	0	1.4192
Chr11	62.923-65.082	AU040829	Yes	GO:0010769	Regulation of cell morphogenesis involved in differentiation	0	0	2.5477
				GO:0007409	Axonogenesis	0	0	2.3897
				GO:0000904	Cell morphogenesis involved in differerentiation	0	0	2.2789
				GO:0010975	Regulation of neuron projection development	0	0	2.2547
				GO:0000902	Cell morphogenesis	0	0	2.0241
				GO:0060322	Head development	0	0	1.9466
				GO:0007420	Brain development	0	0	1.9139
				GO:0022008	Neurogenesis	0	0	1.8383
				GO:0022603	Regulation of anatomical structure morphogenesis	0	0	1.8276
				GO:0007417	Central nervous system development	0	0	1.746
Chr11	62.923-65.082	Arhgap44	Yes	GO:0010769	Regulation of cell morphogenesis involved in differentiation	0	0	2.5477
				GO:0007409	Axonogenesis	0	0	2.3897
				GO:0000904	Cell morphogenesis involved in differerentiation	0	0	2.2789
				GO:0010975	Regulation of neuron projection development	0	0	2.2547
				GO:0000902	Cell morphogenesis	0	0	2.0241
				GO:0060322	Head development	0	0	1.9466
				GO:0007420	Brain development	0	0	1.9139
				GO:0022008	Neurogenesis	0	0	1.8383
				GO:0022603	Regulation of anatomical structure morphogenesis	0	0	1.8276
				GO:0007417	Central nervous system development	0	0	1.746
Chr14	109.994-114.751	Slitrk6	Yes	GO:0040007	Growth	4.2643e-11	2.4425e-14	1.5428
				MP:0008762	Embryonic lethality	0	0	1.5327
				MP:0002152	Abnormal brain morphology	9.6917e-13	2.2204e-16	1.4934
				MP:0001392	Abnormal locomotor behavior	6.978e-12	1.9984e-15	1.4929
				MP:0005369	Muscle phenotype	3.489e-11	1.5987e-14	1.4872
				MP:0005380	Embryo phenotype	0	0	1.4656
				MP:0010832	Lethality during fetal growth through weaning	0	0	1.4647
				MP:0003491	Abnormal voluntary movement	2.9352e-11	1.1768e-14	1.4596
				MP:0002127	Abnormal cardiovascular system morphology	4.2643e-11	2.4425e-14	1.3984
				MP:0005451	Abnormal body composition	1.8091e-11	6.2172e-15	1.3807
